# Spatial organization of transcribed eukaryotic genes

**DOI:** 10.1101/2020.05.20.106591

**Authors:** Susanne Leidescher, Johannes Ribisel, Simon Ullrich, Yana Feodorova, Erica Hildebrand, Sebastian Bultmann, Stephanie Link, Katharina Thanisch, Christopher Mulholland, Job Dekker, Heinrich Leonhardt, Leonid Mirny, Irina Solovei

**Author notes:** **MATERIALS & CORRESPONDENCE**: Irina Solovei.

## Abstract

Despite the well-established role of nuclear organization in gene expression regulation, little is known about the reverse: how transcription shapes the spatial organization of the genome. Owing to small sizes of most previously studied genes and the limited resolution of microscopy, the structure and spatial arrangement of a single transcribed gene are still poorly understood. Here, we make use of several long highly expressed genes and demonstrate that they form transcription loops with polymerases moving along the loops and carrying nascent RNAs. Transcription loops can span across microns resembling lampbrush loops and polytene puffs. Extension and shape of transcription loops suggest their intrinsic stiffness, which we attribute to decoration with multiple voluminous nascent RNPs. Our data contradict the model of transcription factories and indicate that although microscopically resolvable transcription loops are specific for long highly expressed genes, the mechanisms underlying their formation can represent a general aspect of eukaryotic transcription.

---

The understanding of eukaryotic gene transcription and the mechanisms of its regulation is progressively increasing at both the molecular^1-3^ and nuclear^4-6^ levels. Knowledge pertaining to an intermediate level of transcription organization, i.e. the spatial arrangement of a single expressed gene, is however surprisingly limited. Early works on gigantic chromosomes revealed that transcription units form loops emanating from a chromosome axis – so called lateral loops of lampbrush chromosomes^7^ and puffs of polytene chromosomes^8^. It was demonstrated that the 5’ and 3’ ends of loops are fixed in space and RNA polymerases II (RNAPIIs) move along a DNA template carrying a cargo of progressively growing nascent RNA transcripts (nRNAs)^7, 8^.

More recent studies of interphase nuclei have not revealed loops but identified transcription hubs consisting of clusters of expressed genes, aggregations of elongating RNAPIIs and nRNA accumulations^9-11^. These observations led to the popular hypothesis of *transcription factories*, which postulates that RNAPIIs are immobilized in groups, whereas activated genes of the same or different chromosomes are approaching a transcription factory and then reeled through immobilized RNAPIIs extruding nRNAs in a single spot^12, 13^.

The discrepancy between these two views on the mechanisms of transcription, can be explained to a great extent by the limitations of light microscopy resolution. Lateral lampbrush loops and polytene puffs are visible even under a phase contrast microscope^7, 8, 14^, owing to the significant length of transcription units (up to hundreds of kilobases) combined with their high transcriptional level. Therefore, for the visualization of expressed genes within interphase nuclei both a sufficient length and a sufficiently high expression are essential. The combination of these two traits, however, is rarely met in cultured mammalian cells, which are the major source of knowledge about transcription. Indeed, the majority of studied highly expressed genes are short^11^ and given that a 10 kb-long gene, when fully stretched, measures only 0.5 µm, it is comprehensible why their structure cannot be resolved by conventional microscopy with best possible resolution of 0.2-0.3 µm^15^. At the same time, long genes are generally not highly expressed, especially not in cultured cells^16, 17^.

To fill the gap in the knowledge about the spatial organization of transcription, we selected several genes that are both relatively long and highly expressed and studied their spatial arrangement in differentiated mouse cells. We demonstrated that these genes form microscopically resolvable transcription loops similar to lampbrush loops and polytene puffs. We provided evidence that transcription loops are decorated by elongating RNAPIIs moving along the gene axis and carrying nRNAs undergoing co-transcriptional splicing. Furthermore, we show that long highly expressed genes dynamically modify their harboring loci and extend into the nuclear interior presumably owing to their increased stiffness resulting from decoration with bulky nascent ribonucleoproteins (nRNPs). Collectively, our data indicate that although microscopically resolvable transcription loops are arguably specific for long highly expressed genes, the mechanisms underlying their formation can be general for eukaryotic transcription.
