## Supplementary material for "Spatial organization of transcribed eukaryotic genes": Excel spreadsheet containing primer pairs

### Sheet: Introduction of protospacer seq
Primer sequences to introduce protospacer sequences into U6-gRNA-GFP-H2A. Overhangs for circular amplification are indicated in blue.
	Forward primer (5’ à 3’)	Reverse primer (5’ à 3’)
Ttn-1	GAGCCGGGCTGTAAGGATGTGTTTTAGAGCTAGAAATAGCAAGTT	ACATCCTTACAGCCCGGCTCGGTGTTTCGTCCTTTCCAC
Ttn-2	GAAATAGGTCCTCTCCCATCAGTTTTAGAGCTAGAAATAGCAAGTT	TGATGGGAGAGGACCTATTTCGGTGTTTCGTCCTTTCCAC
Ttn-3	GAATTTAGCACTGCCAATCAGGTTTTAGAGCTAGAAATAGCAAGTT	CTGATTGGCAGTGCTAAATTCGGTGTTTCGTCCTTTCCAC
Ttn-4	GAAAATACAATTCTATTTCCTGTTTTAGAGCTAGAAATAGCAAGTT	AGGAAATAGAATTGTATTTTCGGTGTTTCGTCCTTTCCAC
Ttn-5	GTTTCAGAAGAGGCTTTACCGGTTTTAGAGCTAGAAATAGCAAGTT	CGGTAAAGCCTCTTCTGAAACGGTGTTTCGTCCTTTCCAC
Ttn-6	GACTCTACCCAGGTGGAACGGGTTTTAGAGCTAGAAATAGCAAGTT	CCGTTCCACCTGGGTAGAGTCGGTGTTTCGTCCTTTCCAC

### Sheet: FISH probe mouse Tg exons
Primer pairs to amplify regions containing Tg exon 2-12 and 33-47
	Forward primer (5’ à 3’)	Reverse primer (5’ à 3’)
Tg Exon 2-12	AGGTAGATGCACAGCCACTC	CAGGTTCCCAGCCTCCAATC
Tg Exon 33-47	TGCTGCACTGGCTTTGGTTT	AGGAGCAGTCAGCTTGTTTGA

### Sheet: FISH probe mouse Tg intron 41
Primer pairs to amplify probes for approx. 25 kb in Tg intron 41 each.
	Chr.	Start	End	Forward primer (5’ à 3’)	Reverse primer (5’ à 3’)	Length (bp)			Chr.	Start	End	Forward primer (5’ à 3’)	Reverse primer (5’ à 3’)	Length (bp)
1	15	66773879	66774078	TCAGGAGCTATTCTGCCACA	GGGGCCTCTTTTTAAACGTC	199		72	15	66802529	66802730	TTTCCCATTTCCAGGAACAA	TATGAGGGGCATTTGAGGAG	201
2	15	66774149	66774363	AAGGCTGTGGAAGCATTGAC	GCAAGACCAAGTTCTGGAATG	214		73	15	66802961	66803177	TGGCTTTTGTGCCACTGTTA	TGGTCTCAAGGCTGACTCCT	216
3	15	66774390	66774591	CTCAGGGATGGAGCTGTCTC	AAGTACAGGGCTCCCATTCA	201		74	15	66803299	66803516	TTGCACCTATATTTCCCCCA	GGGAGAGGTTACTTCATTACCCA	217
4	15	66774827	66775044	CCCATTATTTTCCTTTTGGC	TCATTTCCCCAAATACCTCG	217		75	15	66803827	66804031	GCACACAGAGACAAACCCAA	ATGTGGTGCAATGCTATGGA	204
5	15	66775363	66775566	ACATGCACATGCACACACAG	CATCAAGCATCAGTTTTGGC	203		76	15	66804182	66804400	GGTGGAGAGAGGTGCAAGAG	AGGCTAAAGGGCACACAGAA	218
6	15	66775709	66775911	CCCTGCCCATTCATCATTTA	ACCTGGGGGAAAAGGTACAC	202		77	15	66804451	66804650	AGAGAGAGCCTTGTCACCCA	CTCTCAGAGATGCTGCCGA	199
7	15	66775963	66776173	CAGCCAGTGTGCAAGTGAAT	CCAGGATCAGCCTAGAGCAC	210		78	15	66804696	66804905	CTTGGGTTCCCGTGTAGAAA	AGGCAAAAGACCTGCAGAGA	209
8	15	66776193	66776406	TGTTAGCAACCAGACCCCTT	AAATAAGCTCACCCGATCCC	213		79	15	66804930	66805149	TGGTTCTCCATCAGTGCAAG	CCTTGTGTGACTTCCAGGGT	219
9	15	66776439	66776658	TCATGGCTCTTGCAGTGTTC	CCAGTCAGTGGGAAGCATCT	219		80	15	66805246	66805460	CACTCCTGTGGCCATCTTCT	TTGAAGCCTCAGAGCATGTG	214
10	15	66777183	66777389	TCCAATTCCAAAGGAATCCA	TCAGCTGAATTCCAGAGGCT	206		81	15	66805674	66805893	GAAACCTAGGCCTGGAAACC	CTAAGCCAGCTTGGGCTATG	219
11	15	66777502	66777720	TAGCTATGGAAATGGCCCAG	CAGGCAGAATTCCTCAAAGC	218		82	15	66805913	66806126	GAGCCTGTGGAGTACTGGGA	GCACATAAGGCAAGTGTGGA	213
12	15	66777943	66778143	TTCGCCTAACAAGAGTGATTCTC	CACTCCCACTATGTTACAGGCA	200		83	15	66806203	66806413	TTATTCAGGTCCCCATTTGC	CACTCTGTCACACCAAAAGGC	210
13	15	66778178	66778396	GGCCAGTCTTGAGCACAAAT	TGAAACAATCCAAGGACACTCA	218		84	15	66806451	66806654	TTTCTGGGCCACATTACCTC	CTGACAATTGAGGCCAGGAT	203
14	15	66778464	66778665	ATTTGGTTGGTGTGAATGGC	GCTTTGGTGCTGGGTCTCTA	201		85	15	66806677	66806876	AGCAAGACTACCAAGGCAGC	TGGCTGTGAGTTAGGCACAC	199
15	15	66779279	66779495	CACCCTCAAGACTCACTGGA	CTGGGTGCTGGAGAGCTAAG	216		86	15	66807040	66807253	TGGGCATTGCTTTACACAGT	CTCTCAGGCTCCTTCTCCTG	213
16	15	66779715	66779925	GGCCACAATGCACCTTTAAT	TTGATGAACGTGCGGAAATA	210		87	15	66807292	66807495	GAACCCCAACACTAGCAAGG	TGACGTGAGATCCTAACCAGG	203
17	15	66780145	66780359	TCAACTTCCACCTAGCGTCC	CCTGTAGGCCTGAGCAAGTC	214		88	15	66807514	66807723	GCTCTCCCACAAGAGTCCAG	GCACCCATAGCTTTTGCTTT	209
18	15	66780509	66780708	GTTAATGGCATCCTCCTCCA	GAGAGAAGGGATCAAGAGGGA	199		89	15	66807860	66808073	GAACCTCCCAGCAGTACCAG	GGGCACAGAAATTGGAGAAA	213
19	15	66780731	66780935	GGGACCCTGAGTCAGAACAG	GGGAAGCATTACACTTTGCC	204		90	15	66808695	66808908	TTAGGCCCACACTCAGGTATG	TGAAGTGGTGGAGCTCAGTG	213
20	15	66780979	66781196	TGACCACAACAGAAAACAGCA	GCCTTGACATGACGTGACATA	217		91	15	66808965	66809178	GGCCTCCATTGTGCTTAAAA	CCTCTGTACCTTCTGCAGGG	213
21	15	66781236	66781453	GAATGCACATGATGGGTGAC	GGAAAGGGGAACTGGAGAAG	217		92	15	66809196	66809412	CTGAAAGCCAATTTGCACTG	GAGGGATAGTGTCTTGCCCA	216
22	15	66781632	66781832	TCCATGGGAATAAGAGCACC	TGCCTGGGTGAAATACTGTG	200		93	15	66809442	66809653	GTAGGCAGAGCAGATGGAGG	TTCCTGAAAAATGGCAAAGG	211
23	15	66782026	66782228	TGCTAAAGATTCCATTCGGC	AGACCATGTGGAAAGCATCC	202		94	15	66809811	66810013	CCCCAGGGCAATAGATACAA	TGTACTCTGGTTGGGGTTCC	202
24	15	66782245	66782450	GGATTTCGAGTTGGAGTCAGTC	GGTCTTCCAGGAATCAAGGG	205		95	15	66810193	66810393	TGGTCAGAAATGCTCCTTCC	TACCCTATCATCCAGCCAGC	200
25	15	66782486	66782698	ACCCCAGGTGACAGTCAAAG	CAGCTATGGTCTTCGGGAAA	212		96	15	66810624	66810842	CCCCTCAGGTGACTAGCAGA	CTGGGGAAAGGATGACAGAA	218
26	15	66782717	66782927	CTGAGTGGGTTCTCTGCTCC	CCACCATTGCAAGAAATGAA	210		97	15	66810869	66811072	TGTTAGGAACACGTTCCACTTG	CAGGCAAAGCCTGCCTAAT	203
27	15	66783109	66783322	AGCCCACATATACACACCTGG	TCACCCTGCTCTTTCTGATT	213		98	15	66811221	66811439	GTCCTTTGATGGCAAACCTG	AACTGAGCTGTGTGGCAGTG	218
28	15	66783685	66783887	GGGATGTTGGAGCAGGTATG	CCTTTAGCATCTTGGCCTCA	202		99	15	66811525	66811724	CTTTCTTTCCCTGTGAAGGC	CCTGCTGTGACTGCATTAAA	199
29	15	66783999	66784212	TTGCTTTGATCTGATGGTGC	ACATATGCTTTGGAGGTGCC	213		100	15	66811765	66811969	TCTGAAGGTTCAGCCCAGAT	CTGAAGTAGGCTGCTGGGAG	204
30	15	66784332	66784531	AAATAGGACGGGGAGGAGAA	GGGAGTCATATCCTGCTGCT	199		101	15	66812094	66812300	CCTCACTGGGTACCTCCTGT	CCAGGGGAAGTCTGACTCAA	206
31	15	66784677	66784883	CCAGCAGGACACGGTTATCT	GTGGTGTGTCCTCCCTCACT	206		102	15	66812322	66812522	CACCTAGCACAGCACCTTGT	AGAGAACTGTGGCTGGGACA	200
32	15	66784999	66785217	AGTCAACATGACCCAGAGGC	ACAGGCAGGACAGGGTTATG	218		103	15	66812553	66812772	CCTGGGAGTTGGCAGTAGAG	AGAAAACAGGAACCTGCCCT	219
33	15	66785233	66785441	ATCTCATTCACCCTGGTCCC	AAGCTGGTGCAGTGTCTCAA	208		104	15	66812796	66813008	CTCTACAAGGACGATGGGGA	GCAGTGAGCTATCCTCAGCC	212
34	15	66785457	66785670	GTCCAGAAGCTCAGGTGGAG	AAAGAGGAAGGGAGTCCTGG	213		105	15	66813075	66813276	GGAGTCCCTGAAACTGTGCT	AAGGATCACGCCTTGCTCTA	201
35	15	66785736	66785949	TAGACATGGCACAAGGACCA	AAAGGGCATTTCAAGGAGGT	213		106	15	66813387	66813601	AAATGGATGAGACACCCAGG	GCCTAACCCCATCCTCTCTC	214
36	15	66785996	66786202	TCCCAGTACAAGGTCAAGCA	GAGGCACCGTGAGAATTTGT	206		107	15	66813625	66813824	CTGGATGTGCACACATTGCT	GCACTACTGCCTGCCATTTT	199
37	15	66786286	66786502	CCACCCGGTAGACATGAGAT	TGGGGAGAATCACCAAGAAG	216		108	15	66813854	66814053	CCAAAGTTGAAAACCCCTCA	TAGCTTCTGCCCCACTGTTT	199
38	15	66786662	66786879	GGGGAGAGATTGACATTGGA	TGAGCATCCTGCTTGGATAG	217		109	15	66814169	66814369	TCAGTGAGGAAGAGCAAGCA	CAGCCATGTTAAGGGAAGGA	200
39	15	66786945	66787150	CAATGGCTTTTCTCAGGGAC	TGAGACACAGGCAGGTGAAG	205		110	15	66814473	66814680	CACATTTGTGGTGCTGCTCT	CCTCTGCCATTGATGTTCCT	207
40	15	66787294	66787506	AGGGGATCTTGCCCTATTTG	AAACTGAGGAACAGGGAGCA	212		111	15	66814876	66815089	CCCTAGTCCACCGAGATTGA	GGAGTGACCCATTTTGTGCT	213
41	15	66787623	66787834	TACCATCACCTCTTGGAGCC	TCAGGAATCTGAAACCGAGG	211		112	15	66815307	66815524	TGCACTGAGGTTTAGCAGGA	TGGCTTGAGTGTCTTTGTGG	217
42	15	66787861	66788064	TTGCTCTTCAGTCCTAGTTTTGG	CAGGGTGTCACAGTTCATGC	203		113	15	66815646	66815846	GGCACTGTGGTTTCTACCGT	GCCTCACATATCTGCCATGA	200
43	15	66788088	66788304	TCAACCCTGGATCCTTTGAG	CTGTGAGTTTTCCCAGGACC	216		114	15	66815941	66816156	AAGAACCAGGTAGCATCCCTT	TGTTGCAAATACAGCTCCCA	215
44	15	66789079	66789278	CCAGGCTCATAGAGAGGCAG	AGTTACTTCTGGGCTGGGGT	199		115	15	66816164	66816383	CAAAGTCAAGAGACGGAGGC	CCACCTCCTGTGCCATTTAT	219
45	15	66789436	66789643	GTATGTCAAGATGCTGCCCA	AACATATGGCCACATAGCCC	207		116	15	66816399	66816612	GCCACTGAACCTACCCTGAA	CTCAGATCTTCCCACAGGCT	213
46	15	66789766	66789978	CCAGTCCTTCAAACAGCCAG	ACTGGGCACAAATGGCTACT	212		117	15	66816630	66816846	GTTTCTAAACCGGCGTGTGT	TATGGAGCTGAGAACCACCC	216
47	15	66790037	66790251	TGGCACTGACTAGAGCAGGA	TCAGGAGCAGAACCACACTG	214		118	15	66816876	66817079	AGCTTGATCGCCATTGTCTT	TAGATGCGTTTTCTGGGGTC	203
48	15	66790387	66790593	GGGAGGACCACTTTCACAGA	CTGAGTTAGGCCTGGGGATT	206		119	15	66817138	66817345	CAGCTAGACATCTGAGGGTCTC	GGAGGGGATGCAGGATTATT	207
49	15	66790726	66790933	TTCCATTTACCTGTGGCTCC	CCCCACATGGGTCTTGATAC	207		120	15	66817367	66817579	CCTGGGCACTTCATGGATAC	AAGATGGAAGCCAGGAGGAT	212
50	15	66791001	66791201	TACACAGGCAAAACTTCCCC	ATAATCCTGGCCCTATCGGT	200		121	15	66817783	66817987	TTCATGTGGAGCTTCAGTGG	AAAAAGCTGTCTGTGAGGCG	204
51	15	66791336	66791536	TGGACATGACTCCCATAGCA	CCTGAGCTAGGTCATGCACA	200		122	15	66818148	66818358	CGGCTCACAGACAGCATTT	GGGGCCTTCTTTTCTCTCTG	210
52	15	66791610	66791810	ATGACAGAAGGGAAGCCTGA	GCTGAAGTGGAGGTTCCAGA	200		123	15	66818434	66818633	CAGAAGTTGCCGGAATTAGC	GCCAGTTACTTTGGCATGGT	199
53	15	66791890	66792107	CTTGCCCGTTATCTCATGGT	ACCCCATCCTTGGGGTAATA	217		124	15	66818699	66818903	CACTCACTGAAACCCCACCT	ATGGATCAGTGCATGCTGAG	204
54	15	66792123	66792335	AGCAATGCTTTCTTTCCACTG	TCCTTTTCTGCTTTGTCCTGA	212		125	15	66819148	66819353	CTTGGTCTTAGGCAAGCCCT	TGTGAAAATCAAATGAAACCACA	205
55	15	66793160	66793373	CAAGTTACGTGTTCACAGGGG	ACACGCTAAGGGCTCTGTGT	213		126	15	66819411	66819619	GCTTGGTACACATAAGAAGCCC	AGAAGCATTGAGAGCATGGG	208
56	15	66793515	66793714	CACTGGAGGCTGTAAGGTCC	TCCGGAGAGGAGAGAAACTG	199		127	15	66820237	66820454	CAAACATGGAGGTGCAAAAG	GTGTTCAGATGGACTTGGCA	217
57	15	66794359	66794565	GAACCTTACCCCAGAAGGCT	CCTCCCTCCCTCCATCTATC	206		128	15	66820533	66820747	AGCTGCGGAGATGAAAAGAG	TGATGGGAAAATAGGCCTTG	214
58	15	66794608	66794815	GAGAGAGAGAGAGAGAGAGAAACAGA	GCCTGACACTTTCCTCCAAG	207		129	15	66820777	66820996	GCAGGCTAGGTCTTGCATCT	TATGGGGAGAAGGGGACAG	219
59	15	66795238	66795437	AGCAACATTTGCTCCCATTC	GCCCCAATGAGGAGTCACTA	199		130	15	66821017	66821236	GCTGGTCTCAGGAATGAATGA	CAAAACACCTTTTGCCATCTG	219
60	15	66795533	66795747	TGCCTTGGCTTCAGAAAGTT	GCTTCATTCACCAATCAGCA	214		131	15	66821266	66821471	ATAGGTGCAAATCCGTTCCA	GGTATGGCTAAGGCCATTGA	205
61	15	66795773	66795980	GCACACGCAAATGTGTTGTT	GGGCAGTGTTAGAATCATTCAG	207		132	15	66821500	66821701	TGTGCAAATGTCTGCTGTCC	CAATTCCTAAAGCTCCCTGC	201
62	15	66796004	66796220	CTCTTCTCTTTGTGGCCCAG	TATCTTGGGCTCCTTGATGG	216		133	15	66821734	66821933	GTGGGCAGGTAATAGGGTGA	TGTGTGTAAAATTTCCATAGATTCAGA	199
63	15	66796252	66796452	GGCTGCCATTCAAGAGTCTG	AAAGACCTGTCGCTCTCAGC	200		134	15	66822502	66822717	TATCATCTCCCCGCTCTCTG	AGAAGGAGGAGGCAAGGTGT	215
64	15	66796474	66796680	ATGAGCTGTCCCTCTGCCTA	CGTGCTCAGTTTTCTAGGGG	206		135	15	66822828	66823033	AGGCCCCTTATAAAGGCTGA	GTGTGGCTTGCTATTGCTCA	205
65	15	66796749	66796949	GGGAAACAAAATGGAGCTGA	AATGTGACCACATCAAGCCA	200		136	15	66823251	66823463	TGCCTCTTGGTTAAAGGCAT	CCAGAGAATGTGTCCAGTGC	212
66	15	66797097	66797306	GATTCACAGTTGCAGAGGCA	CACTGATGTTCCCTGGAGGT	209		137	15	66823785	66823984	TTTCAGTCTGGCCAAAATCC	ACAAACAGAATGGATGGGGA	199
67	15	66797329	66797533	CTTTAGGGCCCCACTGTCTT	CGTTTGTCAAAATGTCTGCC	204		138	15	66824041	66824252	CCCCAGGTTTTTCTTCAACA	GCTATTGGGACCAGGACAAA	211
68	15	66797539	66797748	GCTACCTGTTTAGGCAGACTTATACAT	CTCTGTGACTCTCATTACTGACCA	209		139	15	66824441	66824642	GGGTGTTGCACTGCTGTAGA	ACCCTGTGATCAACTGCTCC	201
69	15	66797780	66797991	CATTTGAAATCAGCTGGGCT	GAGCTGGTCTTGATTGGGAA	211		140	15	66824717	66824929	ACAGGGCCTTCCTACTGGAT	TATCAGAACCGCCCATGAAT	212
70	15	66798027	66798231	GAGGCAATGTGAGGCTTTCT	AGGCCTGCTCTTCGAGCTA	204		141	15	66825435	66825637	CCCAAATGAGGACAGCCTAC	GGGCCTCTGATGTTTTCAAT	202
71	15	66798297	66798500	AGCCCCATTGGTGTCTGTAG	TGAGGAGAGCCTAGACCCAA	203		142	15	66825952	66826158	CTATGCCGCACTGTGAAGAC	TGCACATCAAACTTGCATCC	206
								143	15	66826295	66826509	AAACCCCCTGTCTGCTACCT	ACCTGTGACCAGAGCCTGAG	214
								144	15	66826564	66826765	ATCAGGAGCCTCCCAGGTAT	AGCACCCAGAACTCAGCAGT	201
								145	15	66826790	66826989	AGGCACCAGCAACTTCTCTG	TGATATAGCTCTGAATGCGGAC	199

### Sheet: SABER-FISH probes mouse Tg
Oligos for SABER-FISH of Tg Exons 1-4 and introns 45 & 125
	Chr.	Start	End	Name	Sequence (5' → 3')
1	15	66670758	66670792	Tg_exon0_1	TCCTGTCCCCTACTGGGATGAAGGGGTAGGAGCAAtttCATCATCAT
2	15	66670793	66670827	Tg_exon0_2	CAACAAAGTAGAGACCCACAAGACCAGGGCCGTCAtttCATCATCAT
3	15	66671324	66671358	Tg_exon1_1	CTCTCTTTGTAGCTCACAGGGGCGGAGTGGCTGTGtttCATCATCAT
4	15	66671359	66671393	Tg_exon1_2	TGGGGAACATATTCAGCCTGCTTCAGAAAGGCCTTtttCATCATCAT
5	15	66672377	66672415	Tg_exon2_1	CATCAGAATCCACACACCAGCAAGATTGACCATCATTTTtttCATCATCAT
6	15	66673404	66673438	Tg_exon3_1	TCGGTGCTGTTAATGTAGCTGCCCAGCAGGATCCGtttCATCATCAT
7	15	66673439	66673473	Tg_exon3_2	TCCCTGAATCCTGGCACTGAGGAAGGTAGAGAGCAtttCATCATCAT
8	15	66673474	66673508	Tg_exon3_3	CACTCTCTGCAGGTCACACTGCACTGGTGCATAGTtttCATCATCAT
9	15	66673509	66673543	Tg_exon3_4	ACTTCCATCCCCTCTGTGTCTACACACCAGCATTGtttCATCATCAT
10	15	66673976	66674010	Tg_exon4_1	GGACAGGCATAAACTCCCCATCTGCAGTGCACTGGtttCATCATCAT
11	15	66708057	66708092	Tg_intron21_1	AAAGACCCTGGTCCCAGCAATCACAGTGGATATAATtttCATCATCAT
12	15	66708093	66708127	Tg_intron21_2	ATGGCATCTGTGTGTAATCCCTTTCTGTAGGTCCCtttCATCATCAT
13	15	66708302	66708342	Tg_intron21_3	GGCCTCAGCAGGTCAACTTTCATGAAAATTCATCTTTCTCTtttCATCATCAT
14	15	66708343	66708379	Tg_intron21_4	CCCAGACTAACAGAGGCAAGCTTCCTACAAGAGAAGAtttCATCATCAT
15	15	66708380	66708414	Tg_intron21_5	TAGTTCCCCAGCATCCAGCTGAGAGAGCAATGCTAtttCATCATCAT
16	15	66708415	66708454	Tg_intron21_6	CACCCCATAAGGAGATGATGGAGTAAGGAGAGATAACCAGtttCATCATCAT
17	15	66708561	66708601	Tg_intron21_7	CCTTCTCATTCACTACCTCCATGAGAACCTAAAGTACTGCTtttCATCATCAT
18	15	66708602	66708636	Tg_intron21_8	ACCATGTGTGGGAGAACTTGATGGCATTCCTGGAAtttCATCATCAT
19	15	66708637	66708673	Tg_intron21_9	ACACCACACCTTTCTCTGCTCTGCAGACATTTATCACtttCATCATCAT
20	15	66708766	66708801	Tg_intron21_10	ACATGGTGAGCTACTGTACTTGGTACCCCACTTAGTtttCATCATCAT
21	15	66708802	66708837	Tg_intron21_11	TCGCTCAAGTATCTGTCAGATTGTCAGATGCACTGGtttCATCATCAT
22	15	66708845	66708879	Tg_intron21_12	GAAGAGAGGAGGAGCTGCTGGCAACAGCCTCTGAGtttCATCATCAT
23	15	66708896	66708930	Tg_intron21_13	AACACAAAGAGACCTTGCCCATTCAGCTCCCTGCCtttCATCATCAT
24	15	66708931	66708966	Tg_intron21_14	AGAAAGAGTTGAATCCTAAGGACCAAAGGAGAGGCCtttCATCATCAT
25	15	66708967	66709001	Tg_intron21_15	GAGCAGGGCCTCAAGTAATGGGAGAACATAGGTAAtttCATCATCAT
26	15	66709002	66709036	Tg_intron21_16	CAACCCCAGCTGGTCCACTGGGAAAGGAAAGCAAGtttCATCATCAT
27	15	66709296	66709336	Tg_intron21_17	TGAGGAAATGCATGAATCTGAATAGAAGCACAGATCGAACAtttCATCATCAT
28	15	66709437	66709471	Tg_intron21_18	GCTGATCCATCTTCACCAGAGGACAGAAAAGGCACtttCATCATCAT
29	15	66709472	66709510	Tg_intron21_19	TTTGAGCCTTAGGAAGCAATCACTTCTCAGATTGTCTGTtttCATCATCAT
30	15	66709567	66709602	Tg_intron21_20	AGAGTTCTGTTGGATTTTACAGGGTGTACACACCCCtttCATCATCAT
31	15	66828601	66828635	Tg_intron43_1	AAAGAGTCGTTCCCGACCCAGTATCCAGCAGGAGGtttCATCATCAT
32	15	66828636	66828670	Tg_intron43_2	TATAGCCTTGGTACACAGTCCTCTGTCAGCCACGGtttCATCATCAT
33	15	66828691	66828725	Tg_intron43_3	CTTGTAACTGTCCTAGTTCTGACCCCAGCTTCCCCtttCATCATCAT
34	15	66828726	66828763	Tg_intron43_4	ACAGCTGCAATTTGTGAGCATATCTGTATTAGTCGCCTtttCATCATCAT
35	15	66828766	66828806	Tg_intron43_5	ACCTGTTCAGTTTCTACTCCAAGCTTTTCACAGTGATTGATtttCATCATCAT
36	15	66829197	66829236	Tg_intron43_6	TGTGGAGAGAGCAGCAACAGAGATTAAGCCATTCTATTTTtttCATCATCAT
37	15	66829286	66829326	Tg_intron43_7	GGACAGGGTCTCTTAACTGAAGATCACATATCCTCTCTCACtttCATCATCAT
38	15	66829327	66829361	Tg_intron43_8	GAGTATTCAGCACGTTTCCAGAGCTAGCGTCGCGAtttCATCATCAT
39	15	66829362	66829398	Tg_intron43_9	AGGACCTCTTCCTCCTTTCATGACTGAGAGATAGCATtttCATCATCAT
40	15	66829399	66829435	Tg_intron43_10	TCCTGGTCTGAGATGAACCCTAAGCTGAGACTTTGATtttCATCATCAT
41	15	66829437	66829471	Tg_intron43_11	GAAGCACCTGCTAGGGTAGCCCTCACCTCCACATGtttCATCATCAT
42	15	66829472	66829511	Tg_intron43_12	GTCACTGGTGGAGGAACTTTGACTACTAGAGGTGGTATAGtttCATCATCAT
43	15	66829512	66829546	Tg_intron43_13	TGACCCATCATAGCCCACATCAGGAGGCTACCTCTtttCATCATCAT
44	15	66829547	66829585	Tg_intron43_14	TGGCTAGCATAATTGAGGAATTGGACTTGTGCTGATCTCtttCATCATCAT
45	15	66829586	66829620	Tg_intron43_15	CCAGAAGCCACACAGTCAAGCAGCCTTCTAATGCTtttCATCATCAT
46	15	66829624	66829658	Tg_intron43_16	CAAAGCACCACTGGCATGGTGCTAGGGAAGGCAAGtttCATCATCAT
47	15	66829662	66829702	Tg_intron43_17	AGGATTCTTGTTCCTCTAGTCTGTTGGCTATGACAGAAAGTtttCATCATCAT
48	15	66829703	66829739	Tg_intron43_18	GGCTAAGTCAAGGAGAATTGAAATACTGCACTGGGGAtttCATCATCAT
49	15	66829756	66829796	Tg_intron43_19	TGCCATATGCCATCATGTTCCTTTATGAGTAAACAAAGGGAtttCATCATCAT
50	15	66829823	66829857	Tg_intron43_20	CTGTACTGCTCTTCGGGGCATGCAGACCTTCCCAGtttCATCATCAT
51	15	66829858	66829892	Tg_intron43_21	GGGCTGGAGAAGCATGAACATGTGCACTGGCTTCTtttCATCATCAT
52	15	66829893	66829927	Tg_intron43_22	GAGCAATGTACCAAGGCCTAGCTCCCAATGGGTGGtttCATCATCAT
53	15	66829928	66829962	Tg_intron43_23	ATGGGTGACCAGAAAGACAGAAATGGGTGACCAGTtttCATCATCAT
54	15	66829963	66830000	Tg_intron43_24	CCAGACACAAGAGTACACAAGAACTCAGCAAGTCAGAAtttCATCATCAT
55	15	66830001	66830035	Tg_intron43_25	CCGTCTTCTAGGTAAGCAGTGACCAGGTGTGCTCAtttCATCATCAT
56	15	66830036	66830072	Tg_intron43_26	TCTGGCTTTCTATCAAACACTGCTCCACCATTCCATTtttCATCATCAT
57	15	66830073	66830107	Tg_intron43_27	TCCCTCACATCAGGGACTGGTATAGAGAGCAGGGCtttCATCATCAT
58	15	66830108	66830142	Tg_intron43_28	AAGTCTGAATGGATAGCTAGGCTGGAGGTGTATGCtttCATCATCAT
59	15	66830147	66830181	Tg_intron43_29	TCTGTTGGCTCTGGAAGCAGTCTGGGCTGAAGTGGtttCATCATCAT
60	15	66830182	66830216	Tg_intron43_30	AGAGCTACAGGCATCTAAGGGAAGATGCTCAGCAGtttCATCATCAT
61	15	66830217	66830251	Tg_intron43_31	AGGTGGCCGCAGCAGTTCCCTATGAACTAAGAATGtttCATCATCAT
62	15	66830288	66830322	Tg_intron43_32	CCATTGCTAAGCCTGAGAATATGCATGCACTGGGAtttCATCATCAT
63	15	66830323	66830359	Tg_intron43_33	TGTAGATCGAGAGAAAGTGAGGTGAATCCTGATGCCAtttCATCATCAT
64	15	66830360	66830398	Tg_intron43_34	GCTTTGACTCCTGGAGAGAGTACTGGCTAATAGAAGACTtttCATCATCAT
65	15	66830416	66830454	Tg_intron43_35	AGGGAGTAAATTCAGATTGCATTAAACAGCTCTCTGGGGtttCATCATCAT
66	15	66830455	66830489	Tg_intron43_36	GTATGCCCATTCAAGGTGACCAGGGAGGGAATAGAtttCATCATCAT
67	15	66830490	66830530	Tg_intron43_37	ACCCTTAAGCCTAGCTAAGGAACACCAAATACATGGAATTGtttCATCATCAT
68	15	66830533	66830571	Tg_intron43_38	AGAACAGCACATGTTCTAGGAGAGGAAACAGAACATGTTtttCATCATCAT
69	15	66830599	66830639	Tg_intron43_39	TGATTCCCTGGGTTTAGGGTCTCAGAAATAACCCCAAATAAtttCATCATCAT
70	15	66830640	66830674	Tg_intron43_40	TCGTGCTGCTGTGTGTCCTGCTCAGCTAGACATGGtttCATCATCAT
71	15	66830683	66830723	Tg_intron43_41	CCATAAGTGACTGATCCACTGTCATTAGCAAGTAGGTGCTAtttCATCATCAT
72	15	66830724	66830758	Tg_intron43_42	ACATGTCCACCATAGCCAGCCCTACACCTGGAACAtttCATCATCAT
73	15	66830759	66830797	Tg_intron43_43	TGGCCATTACCTCTTAGAGGGCAGAAATTCAATTGGTAGtttCATCATCAT
74	15	66830798	66830838	Tg_intron43_44	CCATTCCCGTATGCTTGGCTTGTTGATTATCTGTTTTGATCtttCATCATCAT
75	15	66830839	66830873	Tg_intron43_45	TGTGATGCTCGCCTCTCCACATAGCATGCATATATtttCATCATCAT
76	15	66830874	66830908	Tg_intron43_46	GGTACTGATCCCCATCCTACCTCTTGTCTTCAGGCtttCATCATCAT
77	15	66830913	66830948	Tg_intron43_47	TATTCCCACTCACTTGTCACCCAGCTGCAGTGCCACtttCATCATCAT
78	15	66830949	66830985	Tg_intron43_48	GGTTTTCTAACAGAAGGCCATGGGAGGAGATCTGTTCtttCATCATCAT
79	15	66830986	66831020	Tg_intron43_49	TTGGACTACAGTCAGAAGACACCGAGGGCTTTCCTtttCATCATCAT
80	15	66831021	66831057	Tg_intron43_50	AGAAACTAAGTCTCAGGTTCTGGGAAATGCAAAGGCTtttCATCATCAT
81	15	66831058	66831094	Tg_intron43_51	AGCAGGATCTCTGAAAGTTCTCCCGATTTGCAGATAGtttCATCATCAT
82	15	66831099	66831138	Tg_intron43_52	CTTTTCTTGACAGTGGAGTATGTTTATGGTCTCTGGGCATtttCATCATCAT
83	15	66831197	66831237	Tg_intron43_53	GGCTATAAGTTCATTGTATTTCTTCTTGGTACCAGGGCCATtttCATCATCAT
84	15	66831318	66831352	Tg_intron43_54	CCTCCAGTTGCCATTTCCACAGCTGCTATGAGGAAtttCATCATCAT
85	15	66831353	66831387	Tg_intron43_55	ATTCCTTCCCTGGATGGTGTGTATTTGTGGGCTGGtttCATCATCAT
86	15	66831423	66831457	Tg_intron43_56	AAGGTAATTTGATGGTCTCTGCTGAGGGGATGGCTtttCATCATCAT
87	15	66831464	66831500	Tg_intron43_57	TCCAGGATTTGATGAAGTCCTTCTTACCCACCCTTTTtttCATCATCAT
88	15	66831617	66831655	Tg_intron43_58	TGCTTCGACTTCCGAAATAAGATCATTCTAAGCAAGCGGtttCATCATCAT
89	15	66831660	66831700	Tg_intron43_59	GGGCTAACTCCTCATCTCAGAGACCAGTGAAGAATTTCAATtttCATCATCAT
90	15	66831701	66831735	Tg_intron43_60	CAGACTGTCAACTTCAGCAGTCAGGAGAAGGGAGGtttCATCATCAT
91	15	66831765	66831805	Tg_intron43_61	GGAAGCAGAACTGTGAATCTTGGAACAAAACTGCTTTTGATtttCATCATCAT
92	15	66831806	66831846	Tg_intron43_62	AGCTTTGGGATTTTCTTGTCTTATTCAGAGATGCTTGGAGTtttCATCATCAT
93	15	66831847	66831881	Tg_intron43_63	CCTAGCCAAGCCCAGGGCACAAGAAAGCTACACTAtttCATCATCAT
94	15	66831930	66831964	Tg_intron43_64	CTTGGCTGCCAGGTGCAGCTTTCCAACTCTCAGACtttCATCATCAT
95	15	66831972	66832006	Tg_intron43_65	AGCAAGGATTTGATGCTGCTGCACCAGGGCTCATGtttCATCATCAT
96	15	66832007	66832041	Tg_intron43_66	AGGATTCCTGCATCCGCCTCTTACTGTGAGCAGCTtttCATCATCAT
97	15	66832160	66832195	Tg_intron43_67	TGAGAATTTGGGGTAGTGGCACCCCTTTCTAAGAAAtttCATCATCAT
98	15	66832196	66832230	Tg_intron43_68	TGTCTTGATCACATGGTCAAAACCAGGGATCAGCAtttCATCATCAT
99	15	66832231	66832266	Tg_intron43_69	GCTATGGTATCCTCAGCTCTGACTGGCTAAGCAACTtttCATCATCAT
100	15	66832267	66832301	Tg_intron43_70	TGGAAGGTAGACAGGGCTCACTGTGCTATCTAGAAtttCATCATCAT
101	15	66832302	66832336	Tg_intron43_71	CTCCCTGGTGGGAGCAGTCTCCATTCTTAGATGTGtttCATCATCAT
102	15	66832375	66832409	Tg_intron43_72	GGGTCTCAGTGAGGATGGGGAGGGTCACAGAATGTtttCATCATCAT
103	15	66832410	66832444	Tg_intron43_73	ATGAGGAAACATGGGATGTTGGGCTCTGAGGCTCTtttCATCATCAT
104	15	66832517	66832551	Tg_intron43_74	CTAGCCTGACTGGCACTCTGTGTCATCACTCAAAAtttCATCATCAT
105	15	66832638	66832678	Tg_intron43_75	CCAACCTTCTATCACATGAGGCAGAATTAGAGTCAAGTGTGtttCATCATCAT
106	15	66832706	66832744	Tg_intron43_76	AGGGTGCATACATGAGTCACACATGAACCACTATTCATTtttCATCATCAT
107	15	66832779	66832813	Tg_intron43_77	ATCTGGGTCCTCAGAACTTTCTCCCAAAGCCAAAAtttCATCATCAT
108	15	66832814	66832848	Tg_intron43_78	TTTGCTTACGCATCATTGCTATCCGAGTGAGCTCTtttCATCATCAT
109	15	66832849	66832883	Tg_intron43_79	TAGCTTGCTTCTCAAGACCCGCAGTGCTTAGTGCAtttCATCATCAT
110	15	66832947	66832981	Tg_intron43_80	CAACCCAAAAGATCCCTCTGCTAGGCTGTCATTGTtttCATCATCAT
111	15	66832982	66833019	Tg_intron43_81	CCATACTCTATGGTTGTCTCTTCTTCCCATGCAGGTCTtttCATCATCAT
112	15	66833032	66833072	Tg_intron43_82	CAGACATTCCATTCCTATTCTGGCCTCTATATCTCCTCCTTtttCATCATCAT
113	15	66833073	66833107	Tg_intron43_83	CTCCAGGTTCCCAGGACATATTCTTCCTCATCTGCtttCATCATCAT
114	15	66833207	66833241	Tg_intron43_84	TGCATTGATATACACAGGAATCTCCCAGCCAGCGCtttCATCATCAT
115	15	66833341	66833375	Tg_intron43_85	AAAGGACAAGGAGCTCCTTGCATGTCCATGGCAGCtttCATCATCAT
116	15	66833376	66833414	Tg_intron43_86	AGCTGTACCAAGATCAGATGATCTCTCAAGTTCTCCCTGtttCATCATCAT
117	15	66833415	66833449	Tg_intron43_87	TTGAACTCACAGCTCAGAGCCCCATATACCAATCAtttCATCATCAT
118	15	66833450	66833484	Tg_intron43_88	GGGCCTTTGTGGCATGAAAATTTTCTGGGTTTCTCtttCATCATCAT
119	15	66833488	66833522	Tg_intron43_89	CACTTGCCCTGCACTTCTTTTGGGGAAGCCCTTTTtttCATCATCAT
120	15	66833523	66833558	Tg_intron43_90	GCTGATACTATGCAGTTTCACTTCCAGCAGCATTGCtttCATCATCAT

### Sheet: SABER-FISH probes mouse Ttn
Oligos for SABER-FISH of Ttn introns 45 & 125
	Chr.	Start	End	Name	Sequence (5' → 3')
1	2	76906550	76906584	Ttn_intron45_1	ACCCATTAGCATGCCTCCTTCTCAGGCATCCTGCAtttCATCATCAT
2	2	76906606	76906646	Ttn_intron45_2	TTGTCGCTGTTAACAAAATCAGACAGTTGAGATTGGTGAGAtttCATCATCAT
3	2	76906647	76906681	Ttn_intron45_3	TGGTTTGCAGCAGTCTCAGGCACGTGACTGGATGAtttCATCATCAT
4	2	76906776	76906815	Ttn_intron45_4	ATTGCGGGGAAATTATTAAAACCTAATGCAATGTGTGCGCtttCATCATCAT
5	2	76906816	76906852	Ttn_intron45_5	ATGCGGATACAGGATGTACCATTGAAATACACCCTGCtttCATCATCAT
6	2	76906862	76906902	Ttn_intron45_6	ACTGAAAATAAGGTGAAAACACAAGGTATACCAGCTGACGTtttCATCATCAT
7	2	76906903	76906939	Ttn_intron45_7	GGTGAGGTGAGACAGTAGCCAACAGATAGAAAGAGGAtttCATCATCAT
8	2	76906942	76906982	Ttn_intron45_8	TGACTAATCATGGTCACGTTGAATTTAGAGAAGAGCCTGGTtttCATCATCAT
9	2	76907097	76907137	Ttn_intron45_9	AGGTAGTAGTACAGCTATGATAATGAACTACCCAACCAGGCtttCATCATCAT
10	2	76907192	76907232	Ttn_intron45_10	TTTTAAATAGCTGGCATTCTGGAAAAGTGGCAGATAGTGGAtttCATCATCAT
11	2	76907233	76907270	Ttn_intron45_11	GATTCAGTGGTGAGCCTAAATCATCACAAAGTGGTGGGtttCATCATCAT
12	2	76907273	76907313	Ttn_intron45_12	TTAGAGCCTGGTGCATTTAATCCTTAAAGTCCAACCTCTTTtttCATCATCAT
13	2	76907314	76907348	Ttn_intron45_13	CTCCCACAGTGAGCTTTGCTGATGTCTTTGCTTTCtttCATCATCAT
14	2	76907349	76907383	Ttn_intron45_14	CCACTGTCATTTGAGGCTTCGCAGACATACTCCCCtttCATCATCAT
15	2	76907384	76907420	Ttn_intron45_15	TTCATCCTCCGTCTTTACTGCCTCAATTACCAGAGTGtttCATCATCAT
16	2	76907421	76907459	Ttn_intron45_16	TAGGCATTCTGCTCCTTTAAACACTTGAACTTTCCGTCTtttCATCATCAT
17	2	76907460	76907494	Ttn_intron45_17	GAGGGCACCAGGTTACCCTTGAAATACCAGTGCACtttCATCATCAT
18	2	76907511	76907549	Ttn_intron45_18	ATGGATGATGTAAGGTGGACAGTATCTCCTTCCTCAGAAtttCATCATCAT
19	2	76907550	76907584	Ttn_intron45_19	ATGGTATCCACTAAGTGTTTAAGGACAGCAGGGCAtttCATCATCAT
20	2	76907585	76907619	Ttn_intron45_20	AAGGTCAGCTAAGGTACCCTCAGCTTCTTCTTGTGtttCATCATCAT
21	2	76907620	76907654	Ttn_intron45_21	ACATCTCTGTACTGGTCTTCTGGGTACCACTCTCTtttCATCATCAT
22	2	76907655	76907689	Ttn_intron45_22	TCTGCTAATTTCAGAGTCTCAGCCTGCGGAACCTCtttCATCATCAT
23	2	76907690	76907730	Ttn_intron45_23	ATTGGTATCTCCATCTTTGAGTTGACTTTCCACTTTCGACCtttCATCATCAT
24	2	76907731	76907770	Ttn_intron45_24	AACTGACCTCTTCTTTGGAGACAAGGTACTTAGAGTCAGCtttCATCATCAT
25	2	76907771	76907807	Ttn_intron45_25	TTCTGCCTCTATGACGGTTTCAACTTTCTGTGCATCTtttCATCATCAT
26	2	76907808	76907843	Ttn_intron45_26	GAAAGGTGATCTCTTCCGCCTTGCACGTCTATTTTGtttCATCATCAT
27	2	76907844	76907880	Ttn_intron45_27	TCTTCTTCGTGAATCCTCGGATCCTCAGCCATTAAGAtttCATCATCAT
28	2	76907881	76907917	Ttn_intron45_28	TGTTTCTTTCTTCACAGACAATGGAGCACAAGGCATCtttCATCATCAT
29	2	76907918	76907954	Ttn_intron45_29	CTTCAGTCCAGTTTCCAGGTTAGCCATTTGAGGATCTtttCATCATCAT
30	2	76907955	76907995	Ttn_intron45_30	ATGTCTTCAATAGTGACGGTTAACTCTTCGGTTAGTGAGCTtttCATCATCAT
31	2	76907996	76908032	Ttn_intron45_31	CACTGAGGTAATAAGGTAGGTGCACAGGATACGCTTGtttCATCATCAT
32	2	76908033	76908067	Ttn_intron45_32	GGCTCTTGAGTGAAGTTTACGGCTGTGACCTCCACtttCATCATCAT
33	2	76908075	76908115	Ttn_intron45_33	ATGTTTCTTAGCCACTCAGAGAAAAGATTTGCTTGTTCCCTtttCATCATCAT
34	2	76908124	76908158	Ttn_intron45_34	CAGCTTGCAAAGCCCTGCGGACCTGAGTTTTCAGAtttCATCATCAT
35	2	76908159	76908196	Ttn_intron45_35	TGTAATCGCTGCTCTTCAGGCATACTAGGAAACAATGTtttCATCATCAT
36	2	76908267	76908301	Ttn_intron45_36	TTAGAGGTTTGGCTAGTGGGCACTGCCACGACCTCtttCATCATCAT
37	2	76908302	76908340	Ttn_intron45_37	TGATTGCTCTTCCTTAAGTAGGACCTGCTTTTCCTCAAGtttCATCATCAT
38	2	76908341	76908375	Ttn_intron45_38	TGCTAGTGGGAAGCTTAGGGACTTGCCTTCCTCGGtttCATCATCAT
39	2	76908404	76908439	Ttn_intron45_39	TTTTAGAGTGTCTGCACTAGCCATCAGGATCTTGCCtttCATCATCAT
40	2	76908475	76908509	Ttn_intron45_40	CAGAGCGCATGTTAGAGACTGCAACATCAGGAACCtttCATCATCAT
41	2	76908510	76908549	Ttn_intron45_41	TCTAAACTTTCTACACATCCCTCAGCTAAGCTCTGACTCAtttCATCATCAT
42	2	76908550	76908584	Ttn_intron45_42	GGAGGAGAGCTCTTTGTGCTTTGTCCACTTCTGGGtttCATCATCAT
43	2	76908585	76908623	Ttn_intron45_43	ATTTTCTTTTCTCCTAGCTGAAGTGTTTCTGCAGCCACAtttCATCATCAT
44	2	76908624	76908658	Ttn_intron45_44	GAGGACAGAAGTGCATGATCAGGAGCTGCTGTGGAtttCATCATCAT
45	2	76908659	76908696	Ttn_intron45_45	AGACTGTGGATAATTCCCTTTGGGTTCAGCTGTTAAGGtttCATCATCAT
46	2	76908697	76908731	Ttn_intron45_46	TTATCAGAGGTTTGATGGTGACCGGACTCACTTGTtttCATCATCAT
47	2	76908737	76908771	Ttn_intron45_47	AGATGAGGCACCTGGGAAGACTCCCTCAGGCTCTTtttCATCATCAT
48	2	76908772	76908806	Ttn_intron45_48	CAAACTGTAGAGTAGCTTCCTTGGGGAGGGTTGTCtttCATCATCAT
49	2	76908844	76908880	Ttn_intron45_49	GTCCTCTGCCTGGCTGTGTGTGAACTGCACCATCAATtttCATCATCAT
50	2	76908890	76908924	Ttn_intron45_50	CTCCCCAGTGCCCTGGGGAGTGGACAATACAACAGtttCATCATCAT
51	2	76908974	76909008	Ttn_intron45_51	ATCAACACTACGCTCGTAAGAAAGCTGCAGCGTTTtttCATCATCAT
52	2	76909009	76909044	Ttn_intron45_52	CCTCTGCAATTAAAGCAGCTTTCGAAATGGTACCCTtttCATCATCAT
53	2	76909045	76909079	Ttn_intron45_53	CGGCAAAAGCTGTAATTTCCTGCCGTGAGTCAACTtttCATCATCAT
54	2	76909080	76909114	Ttn_intron45_54	CCCTGAACTAAAGGGCCCCTGGCAGATGTTTCCAGtttCATCATCAT
55	2	76909115	76909151	Ttn_intron45_55	AAAATCACCAGGAACTCCTAAGGTGGACTCTTCCTTGtttCATCATCAT
56	2	76909218	76909252	Ttn_intron45_56	CCCCAGAGGTTCTGGGCTTTACAGAGGTACAGGCCtttCATCATCAT
57	2	76909253	76909288	Ttn_intron45_57	ACTATCTCCCCTCTGTGGGTCATTAACGATGAAGGTtttCATCATCAT
58	2	76909289	76909323	Ttn_intron45_58	CCCGGATCCGTCAGGACTGTGAATGATGGTGTAGCtttCATCATCAT
59	2	76909325	76909365	Ttn_intron45_59	AACACTGGTATAAAGTGGCATGTCTTCTTTGAACCACAAGAtttCATCATCAT
60	2	76909408	76909442	Ttn_intron45_60	CAGGGATTCCTGGGCCACAGTGCACTGGTTTTAATtttCATCATCAT
61	2	76909451	76909485	Ttn_intron45_61	AAAATAAGGAGGACAAGGCCCTTTGGGCTTTTCCAtttCATCATCAT
62	2	76909492	76909526	Ttn_intron45_62	TTTTCTCTCCTGACTCCATCTCCGTGCTCCTCTCTtttCATCATCAT
63	2	76909527	76909561	Ttn_intron45_63	CCTCTGGGACTTATTCTTAGGTGAGCGCTACACACtttCATCATCAT
64	2	76909562	76909596	Ttn_intron45_64	TGCCTTTCCATATTCATTACTGGCCAGGCACGTGTtttCATCATCAT
65	2	76909601	76909638	Ttn_intron45_65	CCCCTCATCCTGAAATCTGGTGAACAGAATGATTAGGCtttCATCATCAT
66	2	76909639	76909676	Ttn_intron45_66	TGTGGGTATCCCCATCAAAGACAAATTTGTAGTCAGCAtttCATCATCAT
67	2	76909686	76909726	Ttn_intron45_67	AACAGCATCCCATTAAAGAACCATTGAATTTTAGGCTTGGGtttCATCATCAT
68	2	76909814	76909848	Ttn_intron45_68	GCCTTCCTGTCTGGAATCAAACTGGGTGGAACGAGtttCATCATCAT
69	2	76909849	76909885	Ttn_intron45_69	CTGGAGGCTCAGACAGAAGTTCAAGTGTTTCATTCGCtttCATCATCAT
70	2	76909895	76909935	Ttn_intron45_70	ACGTAGATCAGAACTATAGGTTTGAAAATCTTCCTCGGCGGtttCATCATCAT
71	2	76910003	76910043	Ttn_intron45_71	AACAGTAGCAAAGAATTAGACACCAATTAGTGGCCTTCTGCtttCATCATCAT
72	2	76910543	76910577	Ttn_intron45_72	AAAATCAGAGGCTAGCCAGGCATAGTCCCAGGTTAtttCATCATCAT
73	2	76910595	76910629	Ttn_intron45_73	GATTCCCAGTTCCAGGCCTGTTAGGGCCCTTCCTGtttCATCATCAT
74	2	76910630	76910665	Ttn_intron45_74	TATCAGGCCACAGGAAATATTGGTCTCTGACTGCTGtttCATCATCAT
75	2	76910666	76910705	Ttn_intron45_75	CAGTAGCTACTGTTGTTGATATTTGAAAGCCAGGTCTCCCtttCATCATCAT
76	2	76910812	76910852	Ttn_intron45_76	TTATTGTGTAAGACAGTTGTACAGCATTATTGAACCGGGGCtttCATCATCAT
77	2	76910919	76910955	Ttn_intron45_77	AAGGAAGTAGGTTAATTCAACCTGCTGGGGATGTTGGtttCATCATCAT
78	2	76911009	76911049	Ttn_intron45_78	TTAATGCACTTCCCTCATATTACACTGGGTAGTTTTGTGCCtttCATCATCAT
79	2	76911053	76911093	Ttn_intron45_79	ATTCCTTGCTGGTCTAGTGTCTTAGTATATTGGAAGGCAGGtttCATCATCAT
80	2	76911246	76911280	Ttn_intron45_80	GGTGGAATGAGCCGGAGGCTCCGACAGAAGTTCACtttCATCATCAT
81	2	76911345	76911385	Ttn_intron45_81	CTTAGACTCCACACTTAAAATACTAGCAGTGGCCACTTAGCtttCATCATCAT
82	2	76911409	76911449	Ttn_intron45_82	AGCTTTCCCTTCTCTTTAATCCCCAAAATATCTGCAAAGGGtttCATCATCAT
83	2	76911510	76911550	Ttn_intron45_83	GTTTCCCCTATTTCAAAACACGGCATATTTATCATGCCTGCtttCATCATCAT
84	2	76833089	76833123	Ttn_intron152_1	ATGACCTCTTTGGGCTCCTCGGGCACTTCAAAGAGtttCATCATCAT
85	2	76833152	76833192	Ttn_intron152_2	AAGACCAGCAGAATGAAATCTTTTCAAGACCAGACTTAGGCtttCATCATCAT
86	2	76833193	76833228	Ttn_intron152_3	CCTATGAAGCCTCAGGCCATTGAAGAATACCTGTGAtttCATCATCAT
87	2	76833247	76833284	Ttn_intron152_4	TTTTAGGTGGTTCCTCAAGCGATTTCCTTTCAGAGACAtttCATCATCAT
88	2	76833285	76833319	Ttn_intron152_5	ACCTCTTTAGGAGCCCCAGGCACTTCAAAGAGATTtttCATCATCAT
89	2	76833395	76833434	Ttn_intron152_6	TTTTATCCCTTGAGCCCTTTCAGTGTTAACCAGTATTGGCtttCATCATCAT
90	2	76833435	76833469	Ttn_intron152_7	AATGGTTGGCACCTTGGGCTTTGCACTGGTGACTTtttCATCATCAT
91	2	76833473	76833513	Ttn_intron152_8	TTTGGTGGGGCACTTCCTTAGAAGATTTAAGTTCTTTGAGGtttCATCATCAT
92	2	76833514	76833552	Ttn_intron152_9	ACATTAGTACATTTGCACTGAGTCAAAGCAGCCTACACAtttCATCATCAT
93	2	76833553	76833591	Ttn_intron152_10	TACAGAAGCTACATCTACACATCACAGACACCTCAAGCCtttCATCATCAT
94	2	76833592	76833626	Ttn_intron152_11	TTCCTGTATTCCCCATTGCCCTCCCATGGAGAGAGtttCATCATCAT
95	2	76833627	76833662	Ttn_intron152_12	TGTCAAGCATGTACCTTTCACAGGTACAACTTCCGGtttCATCATCAT
96	2	76833769	76833809	Ttn_intron152_13	AAACAGAAAATACGTGTAGACAGCAGAAGACATTTCCTGCCtttCATCATCAT
97	2	76833862	76833897	Ttn_intron152_14	TTTTGCGAGAAATCCGAAGTGTTTTCTTCTCCACCGtttCATCATCAT
98	2	76833898	76833934	Ttn_intron152_15	TGGCTTCTTGGTAAGTGTCCAGCACTTCAAGAAATTGtttCATCATCAT
99	2	76833943	76833983	Ttn_intron152_16	ACATTTAGTGTTGTGAAAGTCGCCAGGAAGAAGAAAGTACTtttCATCATCAT
100	2	76833988	76834024	Ttn_intron152_17	AAAACTACTATCACTAGCTCCTGAGCCTTGCAAGAGCtttCATCATCAT
101	2	76834025	76834059	Ttn_intron152_18	TTGTACCTGTAACTGCGGGAGCGCCTCTGGGTTTTtttCATCATCAT
102	2	76834060	76834094	Ttn_intron152_19	GAAGGGGCTCTCTTTGCAACATCAACTTCAGTGGGtttCATCATCAT
103	2	76834229	76834269	Ttn_intron152_20	ACTAATGTGCAGAAATGTGTGTGATTCTCAATAAGAGGGGCtttCATCATCAT
104	2	76834283	76834322	Ttn_intron152_21	ACGTAGTCACTGTAAATAAAAGCTAGCTTTCTGCCTCCTGtttCATCATCAT
105	2	76834766	76834806	Ttn_intron152_22	AAGGTGTGTAATTTCTTCTTTCACATGTGTTCAGTGGTGGCtttCATCATCAT
106	2	76834807	76834841	Ttn_intron152_23	ATGTACCTTGGGTGGGCAGCATTTCTGGCTCTACAtttCATCATCAT
107	2	76834844	76834884	Ttn_intron152_24	AATTTCTTCAAAGGTGTTCATTTCAGGAGGCATCTCTCTCGtttCATCATCAT
108	2	76834916	76834956	Ttn_intron152_25	AGAGTCAGAGGTTAAAAGGGTCAGTTGAGACATTAATCCCAtttCATCATCAT
109	2	76834957	76834991	Ttn_intron152_26	CAAAGTGAATCAGAGCCGTTTCTGTTGCTACTGGGtttCATCATCAT
110	2	76835018	76835052	Ttn_intron152_27	GGCTCCCGAGGAGAGGAACCAAGTCTCGTTCCTTCtttCATCATCAT
111	2	76835053	76835087	Ttn_intron152_28	TGCTTTTAACTTCCTCACACCTACCCTAAAGGGGCtttCATCATCAT
112	2	76835158	76835197	Ttn_intron152_29	ATAACACTTAGAGGTTGTGACCCTGAAAGCCTTTGAAACTtttCATCATCAT
113	2	76835256	76835295	Ttn_intron152_30	AAAATATAGGCCATGGGACTTGAATGACTTGTTCTCTGCTtttCATCATCAT
114	2	76835322	76835362	Ttn_intron152_31	TTCACATCAAGTCCTAAGCTGTCACGAAAGCTATTTCTGACtttCATCATCAT
115	2	76835367	76835407	Ttn_intron152_32	AAGTCAAACTTGAAGTCAGTTGTATGGTCATGCTTGTCTGGtttCATCATCAT
116	2	76835408	76835442	Ttn_intron152_33	GCCATGACTTTAGGAGGAAAGCCATCCTGACAACTtttCATCATCAT
117	2	76835445	76835485	Ttn_intron152_34	CAGTATGCATGGTAATAGAAACGGGGCTTTTAACTCTAGGGtttCATCATCAT
118	2	76835486	76835520	Ttn_intron152_35	AAGGTTGAAGCATTGTCATGAGGCACCTGACAGAAtttCATCATCAT
119	2	76835521	76835559	Ttn_intron152_36	CCTTTGTCACCTGATGTCACCTATTACTGCTTTAGAGGCtttCATCATCAT
120	2	76835592	76835632	Ttn_intron152_37	AGAGTTACACCTGTCATAAAGCTCTCCTGTTGTTTCTAGCTtttCATCATCAT
121	2	76835804	76835844	Ttn_intron152_38	TCAGTTGGTTGAGTGTAATTCTTGGGGATCCATTTCTTTGTtttCATCATCAT
122	2	76835845	76835885	Ttn_intron152_39	CAACCACTGGGTTTTAAAGAGATTAGTGTGCTCACACATGTtttCATCATCAT
123	2	76835893	76835933	Ttn_intron152_40	AACTACAAATGAGATAAGAAACCGGATGTTCTCCTCCGTTGtttCATCATCAT
124	2	76835953	76835987	Ttn_intron152_41	TTTTCTTCTTTTGGATGCAGGAGGTCGCTTCTCCGtttCATCATCAT
125	2	76836059	76836097	Ttn_intron152_42	AAAACAATGATGTGAAGCACAAAGAAAGCTAGGCAAGCAtttCATCATCAT
126	2	76836113	76836152	Ttn_intron152_43	TGCTTGTTTTCTTCTAATAGTCTGTCCTTGCACACAGTCTtttCATCATCAT
127	2	76836153	76836187	Ttn_intron152_44	TGATGGCTCTTGACTTGTTTGGGGCAAGTCCTAGAtttCATCATCAT
128	2	76836314	76836354	Ttn_intron152_45	TTTCATGACAAGAGTTTATACCTTCAGGTGAAGGAGGCTCAtttCATCATCAT
129	2	76836355	76836392	Ttn_intron152_46	GGAATTTCAGGGACAGCCTTATATGACTTCAGCTCTGGtttCATCATCAT
130	2	76836514	76836554	Ttn_intron152_47	ATCATTGAAGCAGTTTGAAATATACCTTTGAGTGCCAGGGTtttCATCATCAT
131	2	76836572	76836612	Ttn_intron152_48	TGGTCACATAAGTTTTCTCTTCTGTAACAACTGTTTGGGGTtttCATCATCAT
132	2	76836613	76836647	Ttn_intron152_49	GGTGCAGGCACTTAAAAGACACGGGTGCAATTATAtttCATCATCAT
133	2	76836681	76836721	Ttn_intron152_50	AAGAGAGCTCCCAAGTAAATTTCATTCAGATCGAGTCAGGGtttCATCATCAT
134	2	76836722	76836758	Ttn_intron152_51	GTGCTAGATACCTTTTGCCACTTTGAGTCTTGCCTTCtttCATCATCAT
135	2	76836759	76836794	Ttn_intron152_52	TGCGGAAGAGTGACATGCTCTTCTTCTATGACTGTCtttCATCATCAT
136	2	76836830	76836870	Ttn_intron152_53	GCATGTGTAACTACAAGTGTTTCAAGATAGATGGAGGACGGtttCATCATCAT
137	2	76836882	76836921	Ttn_intron152_54	ATATGACACATTGTACATGTTCATCACCCAGGTTCACAGTtttCATCATCAT
138	2	76836938	76836978	Ttn_intron152_55	TTAGTGACAAGCATGAACTGAGCATCAACGAGTTTCATTCCtttCATCATCAT
139	2	76837180	76837220	Ttn_intron152_56	TTGACCTATCACAATTGAGTGGTCCTCTGTATTTCTAGGCAtttCATCATCAT
140	2	76837309	76837347	Ttn_intron152_57	AAAAGAACAGAGAGGAGACTACAGCTCTGTGGTCAAACAtttCATCATCAT
141	2	76837378	76837418	Ttn_intron152_58	TGGGAGAAAAGCATATGAGAAGGATAAACGATTCTTCCAGCtttCATCATCAT
142	2	76837422	76837462	Ttn_intron152_59	TACAAAGGAGCCTCGTCTGGTAACAATAACCAGTTTTAAGGtttCATCATCAT

### Sheet: SABER-FISH probes mouse Cald1
Oligos for SABER-FISH of Cald1 introns 1 & 3
	Chr.	Start	End	Name	Sequence (5' → 3')
1	6	34598694	34598728	Cald1_intron1_1	CTGAAACCTGTAGAGCAGCCCCAGCTTCCCTGAAGtttCATCATCAT
2	6	34598729	34598763	Cald1_intron1_2	TTTGCATATCCAGCAGCCTTAGCCAGGAATGTTGCtttCATCATCAT
3	6	34598764	34598800	Cald1_intron1_3	TGAGAATTTACGTGGTCTGTTGCCTGCCTTGAAAGATtttCATCATCAT
4	6	34598857	34598897	Cald1_intron1_4	AGGAGATGACACCGTTTGTGCCATCTCTATAAACAAAACTTtttCATCATCAT
5	6	34598957	34598991	Cald1_intron1_5	CTGCTGGCCTGAGGATTCCGGGTACAGACCACATCtttCATCATCAT
6	6	34598992	34599029	Cald1_intron1_6	GGGAAAGAAACTGCTAAAGGGACAGAATCCTCTCACAGtttCATCATCAT
7	6	34599167	34599204	Cald1_intron1_7	TCCTGGTAGCAGAGTAAGAGGAACCCATTACTTAGCTTtttCATCATCAT
8	6	34599232	34599272	Cald1_intron1_8	GCTGAGTTGGTGCTAGTGGTAGAACTCTGACCTTATTTCTTtttCATCATCAT
9	6	34599273	34599311	Cald1_intron1_9	GCATCTTCTATTTCAGCAAATAACAGATGAGCGGCACTCtttCATCATCAT
10	6	34599312	34599346	Cald1_intron1_10	TTGCTGCTCCGGTTTATAGAAAACAAACAGGGCAGtttCATCATCAT
11	6	34599347	34599381	Cald1_intron1_11	TTTCTACACACACGCCCACTCATGCACACATTCTCtttCATCATCAT
12	6	34599521	34599555	Cald1_intron1_12	CCAACTTGCGCTACTGACTGAGATGCCCAAATACGtttCATCATCAT
13	6	34599560	34599600	Cald1_intron1_13	CACCCTTTACAATCGGCTCTTTCTAAAAGGAATTACCGACTtttCATCATCAT
14	6	34599601	34599635	Cald1_intron1_14	TCTGACCATGGATTGCCATGGCACTGAAATTCCCCtttCATCATCAT
15	6	34599636	34599670	Cald1_intron1_15	GGGATCTGGGAATACCAAGCTCTTTGCTCTCTGTTtttCATCATCAT
16	6	34599692	34599726	Cald1_intron1_16	TAAGGGACTGTGCTGCTTCCATTTACAGCCCCACGtttCATCATCAT
17	6	34599731	34599771	Cald1_intron1_17	TGTCTTCAGTAAGTTCTAGTTCTCGTGTCTGGTTTTGCCTAtttCATCATCAT
18	6	34599772	34599806	Cald1_intron1_18	ACTGCTCAGACTTACTCTTCTTCTGCAGGGCACCTtttCATCATCAT
19	6	34599811	34599851	Cald1_intron1_19	CAGCCACCTGGGAACGCTAGAGCTTACTATGAGTATTATTAtttCATCATCAT
20	6	34599852	34599888	Cald1_intron1_20	TCAAGGCATCGCAGTCTATGGCAAACATAAATGGAAGtttCATCATCAT
21	6	34686095	34686135	Cald1_intron3_1	TCCTTGTGATCTGAAAACAAGGTTGCTGGTGATGTGAATATtttCATCATCAT
22	6	34686136	34686170	Cald1_intron3_2	CAATATGGACACAACTGGCCCTTCAGAGGGCAGAGtttCATCATCAT
23	6	34686355	34686394	Cald1_intron3_3	TCTTCTGTCATTCCAGTGTTATGGGTGATTTGAAGCCTTTtttCATCATCAT
24	6	34686395	34686429	Cald1_intron3_4	CTTGCCAAACTGCTTCTGATAGCCAACAGTCAGCAtttCATCATCAT
25	6	34686473	34686507	Cald1_intron3_5	TAGTAACCTTCCTGATGCAGACGGCCAGGCAACGGtttCATCATCAT
26	6	34686542	34686576	Cald1_intron3_6	AAGGCTGCCCCACACATTCCAACAGCTTCCAACAGtttCATCATCAT
27	6	34686577	34686611	Cald1_intron3_7	TTTTCCAACCACCTGTCCCCTAAGTCACCACCTCAtttCATCATCAT
28	6	34686612	34686647	Cald1_intron3_8	CATTTCCACCCTCGATGTCACATGTCAATGCTTCATtttCATCATCAT
29	6	34686651	34686691	Cald1_intron3_9	GCCACTGTCCTTCTGTCTGAGGCCTAACTAAATGTTAAGATtttCATCATCAT
30	6	34686692	34686732	Cald1_intron3_10	ACGCTTTCCTTAAACTACTGATCGAAGCCACATCATTAGAGtttCATCATCAT
31	6	34686733	34686767	Cald1_intron3_11	ACCTTGGGGCTTGTTTCTCCCTGTGAATACTTGGTtttCATCATCAT
32	6	34686768	34686802	Cald1_intron3_12	TTTGCATCTGTGCACTGGAATTACTGGCATGCAAAtttCATCATCAT
33	6	34686803	34686837	Cald1_intron3_13	GCAGGGCTGCGGTAGGTCATTTGTACCCACTATGCtttCATCATCAT
34	6	34686903	34686943	Cald1_intron3_14	TGGCATTCATATTAATTCCCAGCTATCCAGCCGTTGTTTATtttCATCATCAT
35	6	34686981	34687020	Cald1_intron3_15	TCCGTAGCATACCACAACTCTCAACAAAACTTCTGTGAATtttCATCATCAT
36	6	34687029	34687069	Cald1_intron3_16	CGCTCTGTTTTAGACAGCTTCCGTTTTACTTATCTCCACAAtttCATCATCAT
37	6	34687535	34687569	Cald1_intron3_17	TCAGCCTCTCCTACCCCACTCTGTCATTTCTACTGtttCATCATCAT
38	6	34687570	34687604	Cald1_intron3_18	CCCTGGAGCTTTGCTTGTCTCGTTTTCACACCTAGtttCATCATCAT
39	6	34687605	34687639	Cald1_intron3_19	CCTTCCTCTCAAGCTCCCTGCAGCAGATTCTTTCTtttCATCATCAT
40	6	34687640	34687674	Cald1_intron3_20	CCACACTCTCATCCCTAGTGAGGGTCCTAAGATGCtttCATCATCAT

### Sheet: PER & SABER-FISH Imaging
Oligos used for Primer Exchange Reaction (PER) and fluorescently labeled detection oligonucleotides
Name	Sequence (5' → 3')	Use
CleanG	CCCCGAAAGTGGCCTCGGGCCTTTTGGCCCGAGGCCACTTTCG	PER concartemerization
h.27.27.ip	ACATCATCATGGGCCTTTTGGCCCATGATGATGTATGATGATG/3InvdT/	PER concartemerization
h.28.28.ip	ACAACTTAACGGGCCTTTTGGCCCGTTAAGTTGTGTTAAGTTG/3InvdT/	PER concartemerization
h.30.30.tail	AAATACTCTCGGGCCTTTTGGCCCGAGAGTATTTGAGAGTATTTTTTTTT	PER concartemerization
h.27.28.tail	ACAACTTAACGGGCCTTTTGGCCCGTTAAGTTGTATGATGATGTTTTTTT	PER re-mapping
h.27.30.tail	AAATACTCTCGGGCCTTTTGGCCCGAGAGTATTTATGATGATGTTTTTTT	PER re-mapping
27*.565	/5ATTO565N/TTATGATGATGTATGATGATGT	SABER-FISH detection oligo
28*.590	/5ATTO590N/TTGTTAAGTTGTGTTAAGTTGT/3InvdT/	SABER-FISH detection oligo
30*.633	/5ATTO633N/TTGAGAGTATTTGAGAGTATTT	SABER-FISH detection oligo
