## Supplementary material for "Spatial organization of transcribed eukaryotic genes": Information on number of reads in Hi-C experiment and the reproducibility of the replicates.

### Sheet: Number of reads
	The number of reads obtained in each Hi-C experiments
		Mapped unique interactions (R1+R2+R3)	Replicate 1	Replicate 2	Replicate 3	Total sequencing reads
	Thyroid	314659742	112840907	100778686	101040149	622739118
	Myotubes	343847256	119239457	109908120	114699679	696000915
	Myoblasts	335271703	110817981	110288357	114165365	803957651
	Bladder	189041937	69825287	56327476	62889174	365567777
